# Context-dependent requirement of H3K9 methyltransferase activity during cellular reprogramming to iPSCs

**DOI:** 10.1101/634949

**Authors:** Simon Vidal, Alexander Polyzos, Jorge Morales Valencia, Hongsu Wang, Emily Swanzey, Ly-sha Ee, Bhishma Amlani, Shengjiang Tu, Yixiao Gong, Valentina Snetkova, Jane A. Skok, Aristotelis Tsirigos, Sangyong Kim, Effie Apostolou, Matthias Stadtfeld

## Abstract

Methylation of histone 3 at lysine 9 (H3K9) is widely regarded as a major roadblock for cellular reprogramming and interference with associated methyltransferases such as EHMT1 and EHMT2 (also known as GLP and G9A, respectively) increases the efficiencies at which induced pluripotent stem cells (iPSCs) can be derived. Activation of histone and DNA demethylases by ascorbic acid (AA) has become a common approach to facilitate the extensive epigenetic remodeling required for iPSC formation, but possible functional interactions between the H3K9 methylation machinery and AA-stimulated enzymes remain insufficiently explored. Here we show that reduction of EHMT1/2 activity counteracts iPSC formation in an optimized reprogramming system in the presence of AA. Mechanistically, EHMT1/2 activity under these conditions is required for efficient downregulation of somatic genes and transition into an epithelial state. Of note, transient inhibition of EHMT1/2 during reprogramming yields iPSCs that fail to efficiently give rise to viable mice, suggesting persistent molecular defects in these cells. Genetic interference with the H3K9 demethylase KDM3B ameliorated the adverse effect of EHMT1/2 inhibition on iPSC formation. Together, our observations document novel functions of H3K9 methyltransferases during iPSC formation and suggest that the balancing of AA-stimulated enzymes by EHMT1/2 supports efficient and error-free iPSC reprogramming to pluripotency.
