## Supplemental Table 3 for "Context-dependent requirement of H3K9 methyltransferase activity during cellular reprogramming to iPSCs"

### Sheet: Kmean Cluster 1
GeneName	Kmean Clusters	Fold (Dox vs UNC Dox)	P-adjusted (Dox vs UNC Dox)		Fold (C3 VS UNC C3)	P-adjusted (C3 VS UNC C3)	log2 Fold (C3 VS UNC C3)	Classification
ARAP3	1	2.95792	0.00762976		2.52766	0.125428	1.3378	UP in UNC_DOX
ITGA11	1	1.88335	9.57e-09		2.09817	0.148693	1.06913	UP in UNC_DOX
GJB2	1	2.27401	0.00650925		1.76404	1	0.818882	UP in UNC_DOX
EPHX2	1	2.99809	0.0010654		1.73302	0.0939158	0.793292	UP in UNC_DOX
APOL9B	1	1.39001	1		13.0539	0.00134996	3.7064	Up in UNC_C3
TFPI2	1	5.68763	0.971765		5.53397	0.000430487	2.46831	Up in UNC_C3
MYLK	1	1.98224	1.83e-08		4.99203	1.16e-33	2.31963	Up in UNC_C3
SOD3	1	2.29009	0.000563789		4.94429	8.43e-12	2.30576	Up in UNC_C3
OASL2	1	7.98244	0.254736		4.92678	0.0472314	2.30065	Up in UNC_C3
CYP11A1	1	3.49114	0.0512339		4.7147	8.68e-07	2.23717	Up in UNC_C3
AC159092.1	1	2.66416	6.65e-09		4.60344	1.09e-08	2.20271	Up in UNC_C3
LY6A	1	2.52637	1.19e-38		4.08069	5.35e-108	2.02881	Up in UNC_C3
DES	1	1.79207	0.0773171		3.97617	7.13e-18	1.99138	Up in UNC_C3
HOXB5OS	1	3.63428	1		3.92805	0.039639	1.97381	Up in UNC_C3
CCK	1	2.40062	0.195668		3.76713	3.46e-05	1.91346	Up in UNC_C3
ADAM33	1	5.97063	0.585823		3.75481	1.39e-11	1.90874	Up in UNC_C3
ISLR	1	1.95104	0.200532		3.74234	3.56e-06	1.90394	Up in UNC_C3
DHRS9	1	1.80342	1		3.73415	0.00799502	1.90078	Up in UNC_C3
LVRN	1	4.86862	0.574046		3.72942	0.00108253	1.89895	Up in UNC_C3
SYT13	1	1.46483	0.504056		3.69965	5.23e-52	1.88739	Up in UNC_C3
GBP7	1	1.53381	0.771509		3.68271	6.06e-17	1.88077	Up in UNC_C3
RP23-35H8.2	1	1.15562	1		3.65678	0.000493121	1.87057	Up in UNC_C3
ENPEP	1	1.18704	1		3.58553	0.0299466	1.84219	Up in UNC_C3
FMOD	1	1.68999	0.475883		3.54312	2.8e-07	1.82502	Up in UNC_C3
GSTM6	1	5.2133	0.491408		3.53592	0.00508388	1.82208	Up in UNC_C3
LY6C1	1	2.20576	0.0956226		3.49088	2.3e-26	1.80359	Up in UNC_C3
SIGLECG	1	2.34459	0.00085397		3.48817	0.000121657	1.80247	Up in UNC_C3
CRISPLD2	1	1.34171	1		3.47508	2.31e-05	1.79705	Up in UNC_C3
ADGRG1	1	0.748388	1		3.3753	0.0457074	1.75502	Up in UNC_C3
SPACA1	1	1.66492	1		3.30843	0.0496231	1.72615	Up in UNC_C3
MYH11	1	3.4004	3.93e-17		3.27724	1.36e-10	1.71248	Up in UNC_C3
ACTA1	1	2.25995	6.4e-06		3.23416	4.02e-08	1.69339	Up in UNC_C3
SARDH	1	2.2452	9.89e-09		3.20608	2.91e-21	1.68081	Up in UNC_C3
IRGM2	1	1.02567	1		3.19131	4.75e-07	1.67415	Up in UNC_C3
CLCA3A1	1	1.13999	1		3.18478	2.74e-06	1.67119	Up in UNC_C3
SERPINB6B	1	1.38987	1		3.16095	0.0015957	1.66036	Up in UNC_C3
XAF1	1	1.15983	1		3.16086	1.61e-10	1.66032	Up in UNC_C3
SNCG	1	2.41078	0.93194		3.15221	0.000144143	1.65636	Up in UNC_C3
WISP2	1	1.89644	0.00718977		3.13077	4.31e-20	1.64652	Up in UNC_C3
IL1RL1	1	1.56963	0.89209		3.09333	7.33e-15	1.62916	Up in UNC_C3
GBP2	1	2.11453	0.0030407		3.08853	5.26e-23	1.62692	Up in UNC_C3
OLFML3	1	1.81236	9.87e-06		2.98205	1.9e-28	1.5763	Up in UNC_C3
LRRC32	1	1.72008	0.00045947		2.96224	4.43e-28	1.56669	Up in UNC_C3
IGTP	1	1.5856	1		2.95299	0.00202079	1.56218	Up in UNC_C3
SERPINA3H	1	1.4096	1		2.93958	0.0261093	1.55561	Up in UNC_C3
UBA7	1	2.84235	0.0180277		2.93655	0.000153825	1.55412	Up in UNC_C3
ANKRD1	1	2.33898	9.52e-06		2.92288	4.47e-05	1.54739	Up in UNC_C3
SERPINB9B	1	2.02533	0.0456836		2.87643	6.16e-07	1.52428	Up in UNC_C3
ASPN	1	2.4046	3.44e-23		2.86514	1.41e-07	1.5186	Up in UNC_C3
MRVI1	1	1.43858	1		2.83553	1.58e-09	1.50362	Up in UNC_C3
NIPAL1	1	0.897412	1		2.80236	0.000228743	1.48664	Up in UNC_C3
PLPP7	1	1.55295	1		2.79135	0.00341031	1.48096	Up in UNC_C3
FOXS1	1	1.7359	0.243168		2.73054	0.00287757	1.44919	Up in UNC_C3
SP7	1	1.00787	1		2.71589	0.00239255	1.44142	Up in UNC_C3
LGALS3BP	1	1.52133	8.45e-05		2.71309	3.72e-33	1.43994	Up in UNC_C3
PYROXD2	1	2.88481	0.194195		2.71254	2.18e-06	1.43964	Up in UNC_C3
APOL9A	1	2.11411	0.722815		2.66873	0.0083689	1.41615	Up in UNC_C3
JPH2	1	2.57529	1.84e-15		2.66337	3.21e-07	1.41325	Up in UNC_C3
ABI3BP	1	0.837796	1		2.65648	0.000228411	1.40952	Up in UNC_C3
MMP19	1	1.98323	0.0692388		2.60988	2.2e-16	1.38398	Up in UNC_C3
BMF	1	0.969138	1		2.57464	1.18e-05	1.36437	Up in UNC_C3
MYL9	1	1.68814	2.21e-09		2.57415	1.49e-27	1.36409	Up in UNC_C3
ACOT11	1	1.71503	1		2.55911	0.0307421	1.35564	Up in UNC_C3
NGF	1	0.922113	1		2.5466	1.45e-06	1.34857	Up in UNC_C3
CPXM1	1	1.06005	1		2.52252	4.66e-07	1.33486	Up in UNC_C3
LMOD1	1	1.88924	4.62e-11		2.52132	6.54e-13	1.33418	Up in UNC_C3
OGN	1	1.58157	0.000449263		2.49658	3.05e-18	1.31995	Up in UNC_C3
GSTT1	1	1.11398	1		2.47434	2.05e-08	1.30704	Up in UNC_C3
C1QTNF3	1	1.49108	5.44e-13		2.47153	2.57e-07	1.3054	Up in UNC_C3
GPSM3	1	2.35608	0.0765582		2.47089	0.00402042	1.30503	Up in UNC_C3
PODNL1	1	1.9954	0.0651092		2.45664	0.000661962	1.29668	Up in UNC_C3
SPP1	1	1.46935	0.000743291		2.45466	1.33e-27	1.29552	Up in UNC_C3
ANGPTL4	1	1.96377	0.259851		2.44984	0.0002086	1.29269	Up in UNC_C3
PARP10	1	1.65173	0.0771469		2.44516	4.37e-09	1.28993	Up in UNC_C3
IGFBP5	1	1.77864	2.26e-06		2.43766	1.31e-27	1.2855	Up in UNC_C3
CHST1	1	1.17051	1		2.43592	0.00560888	1.28447	Up in UNC_C3
H2-T23	1	1.58116	1		2.4331	0.0404284	1.2828	Up in UNC_C3
MUSTN1	1	0.758569	1		2.41892	0.0200204	1.27436	Up in UNC_C3
PTGS1	1	1.59359	0.112195		2.41724	3.85e-11	1.27336	Up in UNC_C3
LRRC17	1	1.88812	1.79e-23		2.38126	1.08e-21	1.25173	Up in UNC_C3
LUM	1	1.10708	1		2.37019	0.00013018	1.24501	Up in UNC_C3
GSTM2	1	1.40394	0.0298658		2.35396	2.15e-19	1.23509	Up in UNC_C3
LGALS9	1	1.03142	1		2.33356	1.25e-15	1.22253	Up in UNC_C3
CTSO	1	1.24494	1		2.31998	1.59e-10	1.21411	Up in UNC_C3
PRSS23	1	1.28906	0.0999407		2.31739	2.79e-20	1.2125	Up in UNC_C3
LSP1	1	1.42388	0.000456596		2.31717	1.73e-12	1.21236	Up in UNC_C3
BCAR3	1	1.23446	1		2.29393	0.00148122	1.19782	Up in UNC_C3
EDNRA	1	1.02642	1		2.28584	0.00630107	1.19273	Up in UNC_C3
IFI27	1	1.60065	0.000459353		2.28501	3.15e-13	1.1922	Up in UNC_C3
MNDA	1	1.06904	1		2.26548	0.000551133	1.17981	Up in UNC_C3
RENBP	1	1.83	0.000912123		2.26533	3.9e-15	1.17972	Up in UNC_C3
SERPING1	1	1.37347	0.0989025		2.26188	2.48e-21	1.17752	Up in UNC_C3
SERPINB9	1	1.1264	1		2.25389	3.26e-18	1.17242	Up in UNC_C3
HAS2	1	1.31896	0.89209		2.24621	7.89e-16	1.16749	Up in UNC_C3
GPX3	1	1.72407	9.3e-10		2.24474	6.78e-24	1.16655	Up in UNC_C3
RP23-121N17.2	1	1.18301	0.554626		2.22986	1.13e-26	1.15695	Up in UNC_C3
RP23-310J6.1	1	1.52379	1		2.22983	3.72e-07	1.15693	Up in UNC_C3
MS4A4D	1	0.856504	1		2.2206	0.0114745	1.15095	Up in UNC_C3
MR1	1	1.23302	1		2.21896	5.2e-07	1.14988	Up in UNC_C3
ALDH1L1	1	1.40674	1		2.21515	1.89e-08	1.14741	Up in UNC_C3
CNN1	1	2.2469	2.01e-19		2.21038	6.02e-13	1.14429	Up in UNC_C3
GREM2	1	1.41301	0.107838		2.19887	1.8e-12	1.13676	Up in UNC_C3
4-Sep	1	1.32843	1		2.19723	0.0226947	1.13569	Up in UNC_C3
SMOC2	1	1.81098	0.00566419		2.19099	5.76e-05	1.13158	Up in UNC_C3
SERPINB1A	1	1.1038	1		2.18829	0.00243337	1.12981	Up in UNC_C3
MRGPRF	1	1.98196	1		2.18191	1.06e-15	1.12559	Up in UNC_C3
ARSI	1	1.87002	0.214423		2.17024	3.73e-08	1.11786	Up in UNC_C3
FAM105A	1	1.42378	1		2.1679	0.000562407	1.1163	Up in UNC_C3
SERPINE1	1	1.50915	5e-10		2.15686	7.47e-36	1.10893	Up in UNC_C3
PTPRN	1	1.59611	0.0031143		2.15313	1.31e-14	1.10644	Up in UNC_C3
ARC	1	1.56313	0.526319		2.14492	7.64e-05	1.10093	Up in UNC_C3
LOX	1	1.33318	7.53e-06		2.14281	5.86e-34	1.09951	Up in UNC_C3
LMCD1	1	1.20456	1		2.14169	1.85e-05	1.09875	Up in UNC_C3
PAMR1	1	1.64139	0.452234		2.13465	0.0187106	1.094	Up in UNC_C3
CD248	1	1.30307	0.00117173		2.13249	8.62e-44	1.09254	Up in UNC_C3
IGFBP4	1	1.16109	1		2.11878	7.78e-12	1.08323	Up in UNC_C3
CBR2	1	1.61596	0.634653		2.11539	0.0256099	1.08092	Up in UNC_C3
TMEM45A	1	1.27797	0.0539736		2.11459	7.44e-29	1.08037	Up in UNC_C3
MFAP5	1	1.37544	0.574046		2.10597	0.0218355	1.07448	Up in UNC_C3
FAM13C	1	1.33096	1		2.10078	0.0224547	1.07092	Up in UNC_C3
PMEPA1	1	1.20271	0.160839		2.09914	2.82e-14	1.0698	Up in UNC_C3
HTRA3	1	1.24446	1		2.0892	0.00581308	1.06295	Up in UNC_C3
SEC16B	1	1.39015	0.304447		2.08711	6.97e-07	1.06151	Up in UNC_C3
SYNPO	1	1.29212	0.116072		2.07346	1.18e-16	1.05204	Up in UNC_C3
PDLIM2	1	1.6704	0.0121328		2.07319	0.000451899	1.05185	Up in UNC_C3
COL24A1	1	1.15219	1		2.0707	2.62e-05	1.05012	Up in UNC_C3
COL5A3	1	1.30567	0.0958799		2.06892	1.29e-23	1.04888	Up in UNC_C3
CH25H	1	0.733101	1		2.06551	0.00341968	1.0465	Up in UNC_C3
SERPINA3G	1	1.55558	0.820144		2.06459	0.000144705	1.04585	Up in UNC_C3
CASP12	1	1.12794	1		2.06443	1e-09	1.04574	Up in UNC_C3
S1PR3	1	1.19724	0.514772		2.06062	3.24e-29	1.04308	Up in UNC_C3
TLE2	1	0.836153	1		2.04534	0.00189509	1.03234	Up in UNC_C3
PLAT	1	1.44379	0.0128362		2.0421	1.8e-13	1.03005	Up in UNC_C3
ACTA2	1	1.29038	0.0126188		2.03773	5.69e-25	1.02697	Up in UNC_C3
PTPRV	1	1.24101	1		2.03644	0.00516027	1.02605	Up in UNC_C3
ADH1	1	2.01163	1		2.02124	0.0363832	1.01524	Up in UNC_C3
ILDR2	1	1.97895	0.0749611		2.01507	2.61e-06	1.01083	Up in UNC_C3
TGFBI	1	1.34126	7.53e-06		2.01145	8.62e-44	1.00823	Up in UNC_C3
CPXM2	1	1.69886	0.537257		2.01002	0.0189623	1.00721	Up in UNC_C3
ATP8B1	1	1.1842	1		2.00373	0.0393353	1.00269	Up in UNC_C3
FGD3	1	1.66929	0.0450759		1.99828	0.000288055	0.998759	Up in UNC_C3
FAP	1	0.908741	1		1.99619	2.28e-05	0.997248	Up in UNC_C3
COL7A1	1	1.60315	0.00294269		1.98896	0.00113192	0.992012	Up in UNC_C3
IGFBP7	1	1.38021	4.57e-09		1.97969	2.63e-34	0.985277	Up in UNC_C3
VDR	1	1.55723	0.0663291		1.97307	1.8e-12	0.980439	Up in UNC_C3
ADAMTS2	1	1.35511	0.000308533		1.96103	9.32e-20	0.971615	Up in UNC_C3
IL6	1	1.49236	1		1.95948	0.00692442	0.970474	Up in UNC_C3
GJB5	1	1.6543	0.663485		1.95682	0.00975182	0.968509	Up in UNC_C3
MURC	1	1.15778	1		1.95224	0.00169983	0.965129	Up in UNC_C3
HHIPL1	1	2.54263	0.000308533		1.93654	5.79e-06	0.953482	Up in UNC_C3
SLC41A3	1	0.926502	1		1.93622	0.000956144	0.953245	Up in UNC_C3
ITGA3	1	1.42345	1		1.93376	0.00433664	0.951408	Up in UNC_C3
GPR176	1	1.32493	0.00266983		1.93346	2.6e-28	0.951188	Up in UNC_C3
TINAGL1	1	1.44291	0.00697155		1.93102	2.55e-10	0.949362	Up in UNC_C3
MFAP2	1	1.0496	1		1.92803	9.95e-07	0.94713	Up in UNC_C3
SLFN5	1	1.04804	1		1.92481	0.000339676	0.944714	Up in UNC_C3
NNMT	1	1.79828	0.0377227		1.92415	1.02e-06	0.944219	Up in UNC_C3
ACTN3	1	1.82735	0.761613		1.92219	0.031146	0.942751	Up in UNC_C3
TMEM176A	1	1.30683	0.0282343		1.9219	6.98e-24	0.942537	Up in UNC_C3
AC092855.1	1	1.10055	1		1.92132	0.0442516	0.942101	Up in UNC_C3
CYP7B1	1	1.44287	1		1.9168	1.38e-05	0.938699	Up in UNC_C3
THBS1	1	1.366	0.00072472		1.91498	5.1e-20	0.937329	Up in UNC_C3
ISG20	1	1.47909	1		1.90545	0.00425087	0.930131	Up in UNC_C3
PDGFRB	1	1.35946	0.0011285		1.89756	2.17e-19	0.924148	Up in UNC_C3
SRPX2	1	1.40448	0.00229622		1.89657	4e-09	0.923389	Up in UNC_C3
COL8A1	1	1.58375	1.29e-06		1.8961	1.84e-13	0.923033	Up in UNC_C3
SERPINA3N	1	1.28699	1		1.89174	0.0326948	0.919713	Up in UNC_C3
COL1A1	1	1.26055	0.231686		1.89101	1.37e-13	0.91916	Up in UNC_C3
MAGED2	1	1.40628	3.42e-06		1.88479	9.62e-26	0.914405	Up in UNC_C3
TSPAN11	1	1.26103	1		1.8812	3.78e-07	0.911651	Up in UNC_C3
PYGL	1	1.49664	0.00676203		1.87844	9.42e-08	0.909536	Up in UNC_C3
ST3GAL1	1	1.09001	1		1.86992	4.25e-13	0.902976	Up in UNC_C3
HACD4	1	1.28149	0.218636		1.86812	5.56e-12	0.901589	Up in UNC_C3
IRF5	1	1.04994	1		1.86655	0.00961638	0.900375	Up in UNC_C3
GNGT2	1	1.38298	1		1.8615	0.00261067	0.896469	Up in UNC_C3
FCGRT	1	1.52118	0.0606928		1.86137	1.49e-05	0.896362	Up in UNC_C3
THNSL2	1	1.14452	1		1.8566	0.000264713	0.892664	Up in UNC_C3
NOD1	1	1.07749	1		1.85563	0.00232931	0.891911	Up in UNC_C3
KSR1	1	0.929791	1		1.85108	1.28e-07	0.88837	Up in UNC_C3
PLAU	1	1.51172	0.000665935		1.84872	2.49e-14	0.886528	Up in UNC_C3
USP35	1	0.997084	1		1.84699	0.00675563	0.885175	Up in UNC_C3
CDSN	1	1.49319	1		1.84192	0.000249852	0.88121	Up in UNC_C3
TTLL7	1	1.40086	1		1.84146	7.02e-05	0.880846	Up in UNC_C3
SULF1	1	1.35313	0.000743291		1.83992	2.54e-13	0.879644	Up in UNC_C3
MEDAG	1	1.36271	0.226657		1.83779	4.57e-09	0.877971	Up in UNC_C3
FBLN2	1	1.27539	0.0651092		1.83527	1.37e-15	0.875993	Up in UNC_C3
DNM3OS	1	1.08185	1		1.83257	2.76e-07	0.873866	Up in UNC_C3
FAM114A1	1	1.26415	0.00733065		1.82834	3.86e-20	0.870537	Up in UNC_C3
SERPINF1	1	1.32631	1.29e-06		1.82729	1.09e-36	0.869709	Up in UNC_C3
H2-T22	1	1.27219	0.633432		1.82703	4.83e-08	0.869503	Up in UNC_C3
TMEM26	1	1.74878	1		1.82011	0.0154032	0.864029	Up in UNC_C3
COX4I2	1	1.60153	1		1.81964	0.0207356	0.863655	Up in UNC_C3
AEBP1	1	1.36299	0.000477216		1.81686	4.76e-20	0.861444	Up in UNC_C3
UBE2L6	1	1.41347	1		1.8138	0.00103261	0.859018	Up in UNC_C3
THY1	1	1.28987	9.52e-06		1.81185	7.47e-36	0.857461	Up in UNC_C3
CSGALNACT1	1	1.23528	1		1.80927	1.06e-05	0.855404	Up in UNC_C3
TNC	1	1.31397	0.000436545		1.80766	2.15e-19	0.854126	Up in UNC_C3
TIMP3	1	1.32795	0.00191009		1.80126	3.54e-15	0.849006	Up in UNC_C3
RAB3IL1	1	1.49908	1		1.79897	0.00553305	0.847173	Up in UNC_C3
BGN	1	1.19762	0.00264053		1.79842	1.23e-34	0.846728	Up in UNC_C3
PSMB8	1	2.15371	0.291171		1.78956	0.0112745	0.839609	Up in UNC_C3
RTN4RL1	1	1.02304	1		1.78532	1.16e-05	0.836182	Up in UNC_C3
ZCCHC5	1	1.15893	1		1.78319	0.000167216	0.834459	Up in UNC_C3
HTRA1	1	1.47094	0.000563789		1.78157	3.68e-11	0.833146	Up in UNC_C3
RASA4	1	1.08312	1		1.78085	0.00595135	0.832568	Up in UNC_C3
COL5A1	1	1.33836	2.01e-08		1.77752	4.05e-36	0.829863	Up in UNC_C3
MAF	1	1.2756	1		1.77437	3.28e-06	0.827306	Up in UNC_C3
FGGY	1	1.73598	0.00432238		1.76668	0.000172045	0.821039	Up in UNC_C3
COL11A1	1	1.36107	0.00418612		1.755	6.62e-09	0.811474	Up in UNC_C3
RUNX1T1	1	1.21132	1		1.75314	3.51e-05	0.809944	Up in UNC_C3
EMILIN1	1	1.30153	0.000448822		1.74877	9.31e-23	0.806339	Up in UNC_C3
CREB3L1	1	0.99722	1		1.74615	0.000281195	0.804175	Up in UNC_C3
KLK8	1	2.03314	3.32e-05		1.74306	0.00466246	0.801626	Up in UNC_C3
SGK1	1	1.13802	1		1.74026	1.69e-08	0.799302	Up in UNC_C3
SHISA4	1	1.41434	0.0521874		1.73994	1.98e-06	0.799036	Up in UNC_C3
IL1R1	1	1.28929	1		1.73416	0.000295079	0.794236	Up in UNC_C3
ROR1	1	1.0495	1		1.73397	0.00125062	0.794078	Up in UNC_C3
TGFB1I1	1	1.05493	1		1.73237	5.3e-14	0.792743	Up in UNC_C3
COL18A1	1	1.1876	1		1.72359	2.46e-06	0.78542	Up in UNC_C3
PEA15A	1	1.18683	0.359712		1.72095	1.15e-12	0.783204	Up in UNC_C3
CACNA1G	1	1.31449	1		1.71659	0.00379172	0.779542	Up in UNC_C3
SNAI2	1	1.04735	1		1.7165	8.07e-08	0.779474	Up in UNC_C3
SVEP1	1	1.30744	0.018087		1.71305	2.3e-13	0.776567	Up in UNC_C3
MXRA8	1	1.24391	0.0140928		1.71276	1.3e-20	0.776324	Up in UNC_C3
STK36	1	0.964819	1		1.7115	0.00905421	0.775262	Up in UNC_C3
TCN2	1	1.10777	1		1.70844	8e-09	0.772679	Up in UNC_C3
LOXL1	1	1.40835	2.07e-09		1.70726	1.49e-27	0.771681	Up in UNC_C3
TNFAIP6	1	1.02724	1		1.70433	0.000745283	0.769205	Up in UNC_C3
IGFBP2	1	1.36521	0.504056		1.70171	0.000233181	0.766984	Up in UNC_C3
YPEL3	1	1.11312	1		1.7003	3.53e-06	0.765787	Up in UNC_C3
CYP4V3	1	1.23026	1		1.69907	0.0411004	0.764742	Up in UNC_C3
SMARCA1	1	1.36876	0.708054		1.69724	0.0150123	0.763192	Up in UNC_C3
ACVRL1	1	1.16692	1		1.69383	0.000121361	0.760287	Up in UNC_C3
TRIM21	1	1.37842	0.916261		1.69248	0.00133725	0.759142	Up in UNC_C3
TMEM106A	1	1.08186	1		1.68976	0.00124115	0.756821	Up in UNC_C3
TMEM119	1	1.26217	0.162774		1.68875	2.46e-11	0.755954	Up in UNC_C3
MITF	1	1.04383	1		1.68655	0.025555	0.754074	Up in UNC_C3
AS3MT	1	1.44056	0.918553		1.68617	2.37e-07	0.753754	Up in UNC_C3
C3	1	1.54249	1		1.68588	0.00632751	0.7535	Up in UNC_C3
VASN	1	1.08792	1		1.68422	5.88e-11	0.752083	Up in UNC_C3
ADM	1	1.21896	1		1.68287	0.000550427	0.75092	Up in UNC_C3
MAP1A	1	1.04456	1		1.68281	2.94e-10	0.750869	Up in UNC_C3
GLIPR2	1	1.31591	3.36e-06		1.67868	5.03e-25	0.747325	Up in UNC_C3
DYSF	1	1.26606	1		1.67826	0.0113841	0.746969	Up in UNC_C3
LGI2	1	0.96158	1		1.67376	0.0209117	0.743091	Up in UNC_C3
CAPN6	1	1.30226	1		1.67269	0.0355344	0.742166	Up in UNC_C3
MIR22HG	1	1.0498	1		1.67064	0.00263444	0.740404	Up in UNC_C3
SEMA3F	1	1.39526	0.600273		1.67041	0.00863178	0.740198	Up in UNC_C3
WNT4	1	1.85399	0.574046		1.67035	0.00291644	0.740147	Up in UNC_C3
CTSH	1	1.1563	1		1.66855	0.0164818	0.738597	Up in UNC_C3
HELZ2	1	1.20933	0.54619		1.66852	5.17e-11	0.738569	Up in UNC_C3
FNDC1	1	1.17725	1		1.66567	0.000383787	0.736106	Up in UNC_C3
TIMP2	1	1.14155	0.347668		1.6554	2.44e-21	0.727183	Up in UNC_C3
AVPR1A	1	1.78538	0.546054		1.65263	0.00402952	0.724765	Up in UNC_C3
ATL1	1	1.11394	1		1.65076	0.0120181	0.723131	Up in UNC_C3
GMPR	1	0.907529	1		1.64967	0.00120488	0.722182	Up in UNC_C3
COL1A2	1	1.23636	0.000459353		1.64536	3.25e-30	0.7184	Up in UNC_C3
VSIR	1	1.50948	0.579928		1.64523	0.0031198	0.718292	Up in UNC_C3
PDGFRA	1	1.02799	1		1.64458	9.02e-12	0.717718	Up in UNC_C3
TNFAIP2	1	1.24488	0.184841		1.64359	1.55e-12	0.716846	Up in UNC_C3
CDKN2B	1	1.14618	0.98141		1.64252	4.62e-15	0.715908	Up in UNC_C3
FZD1	1	1.22103	1		1.63879	0.000556558	0.712627	Up in UNC_C3
FHL2	1	1.35966	0.000456596		1.63518	1.61e-11	0.709447	Up in UNC_C3
GSDMD	1	1.43301	0.514772		1.63288	0.00120488	0.707416	Up in UNC_C3
KCTD21	1	1.19057	1		1.63271	0.00850462	0.707267	Up in UNC_C3
PAPSS2	1	1.251	0.206573		1.62634	7.19e-05	0.701625	Up in UNC_C3
DDX58	1	1.19432	0.78318		1.62547	1.56e-09	0.700857	Up in UNC_C3
RP23-464P12.1	1	1.04713	1		1.62403	0.0348824	0.699581	Up in UNC_C3
SLC2A10	1	1.08178	1		1.62356	0.0165358	0.699164	Up in UNC_C3
ADAMTS5	1	1.33336	0.092269		1.62146	3.76e-06	0.697297	Up in UNC_C3
TMEM86A	1	1.10587	1		1.61637	2.99e-05	0.69276	Up in UNC_C3
DCN	1	1.2284	1		1.61561	0.00338878	0.692075	Up in UNC_C3
OLFM1	1	1.05718	1		1.61548	1.65e-06	0.691966	Up in UNC_C3
TAGLN	1	1.21955	0.75812		1.61319	0.000277472	0.689912	Up in UNC_C3
S100A4	1	1.23094	0.0254398		1.61298	5.24e-13	0.68973	Up in UNC_C3
PLAC8	1	1.35544	0.115008		1.6126	1.63e-06	0.689385	Up in UNC_C3
GAS1	1	1.09825	1		1.6087	3.77e-10	0.685896	Up in UNC_C3
PROCR	1	1.34229	1		1.60722	0.00867406	0.684564	Up in UNC_C3
CLIP2	1	1.11922	1		1.60599	2.78e-10	0.68346	Up in UNC_C3
ARSB	1	1.08505	1		1.60596	0.000367502	0.683433	Up in UNC_C3
NMI	1	1.02548	1		1.60286	0.0345421	0.680648	Up in UNC_C3
LAYN	1	1.2429	1		1.60182	9.34e-07	0.679708	Up in UNC_C3
LPAR1	1	1.05498	1		1.59907	0.00211762	0.677233	Up in UNC_C3
SLC2A13	1	1.23026	1		1.59773	0.0189351	0.676028	Up in UNC_C3
IFI204	1	1.08477	1		1.59645	2.51e-05	0.674866	Up in UNC_C3
CAR5B	1	1.27722	1		1.59644	0.0250392	0.674856	Up in UNC_C3
IL4RA	1	1.21009	0.0450759		1.59346	1.71e-18	0.672165	Up in UNC_C3
LOXL2	1	1.28997	0.0836105		1.59017	3.28e-06	0.669179	Up in UNC_C3
ANGPTL2	1	1.19044	0.305808		1.58804	5.94e-13	0.667246	Up in UNC_C3
CNRIP1	1	1.34874	0.833568		1.58763	0.00261436	0.666873	Up in UNC_C3
SLC35D2	1	0.953012	1		1.58749	0.00799862	0.666749	Up in UNC_C3
PDGFD	1	1.08634	1		1.58699	0.011892	0.666297	Up in UNC_C3
SEPP1	1	1.28899	1		1.58682	0.00480195	0.666142	Up in UNC_C3
PON3	1	1.48154	0.187229		1.58565	0.000849005	0.665074	Up in UNC_C3
EDIL3	1	1.19287	1		1.58388	0.0261935	0.663466	Up in UNC_C3
CXCL12	1	1.37454	0.226657		1.58139	0.00209027	0.661191	Up in UNC_C3
TLL1	1	1.79941	2.92e-09		1.58133	5.72e-08	0.66114	Up in UNC_C3
MIRG	1	1.08869	1		1.58033	0.0194501	0.660223	Up in UNC_C3
TMEM176B	1	1.36041	7.57e-05		1.57963	1.43e-15	0.65959	Up in UNC_C3
LHFPL2	1	1.33764	0.000514126		1.57899	9.88e-12	0.659002	Up in UNC_C3
F11R	1	1.50302	0.000955307		1.57492	2.21e-06	0.655279	Up in UNC_C3
ARHGDIB	1	1.02484	1		1.56961	2.06e-13	0.650405	Up in UNC_C3
OLFML2B	1	1.15951	0.856634		1.56927	9.89e-07	0.650095	Up in UNC_C3
PARP14	1	1.16187	1		1.56807	0.00129582	0.648986	Up in UNC_C3
PEAR1	1	1.04274	1		1.56643	0.00205017	0.647481	Up in UNC_C3
SRPX	1	1.25854	0.317524		1.56495	3.84e-05	0.64612	Up in UNC_C3
PRRX2	1	1.1459	1		1.56362	7.82e-09	0.644889	Up in UNC_C3
EBF2	1	1.00174	1		1.56244	0.0262878	0.643804	Up in UNC_C3
CPQ	1	1.26123	0.315991		1.55988	8.03e-06	0.641432	Up in UNC_C3
PFKFB4	1	0.90433	1		1.55938	0.00137678	0.640973	Up in UNC_C3
ZCCHC24	1	1.13593	0.925256		1.55556	1.31e-14	0.637437	Up in UNC_C3
ADCY7	1	1.59515	5.2e-06		1.55458	0.000111751	0.636527	Up in UNC_C3
CAPG	1	1.10148	1		1.5532	8.79e-11	0.635248	Up in UNC_C3
CRABP1	1	1.48686	0.00836405		1.55303	0.000125838	0.635087	Up in UNC_C3
CCDC126	1	1.23314	1		1.55235	0.0171104	0.63445	Up in UNC_C3
TGFBR2	1	1.05407	1		1.55045	5.8e-18	0.632691	Up in UNC_C3
AC161108.3	1	1.71835	0.0692388		1.55006	0.0176653	0.632323	Up in UNC_C3
RP23-175I24.3	1	1.04485	1		1.5411	0.0249189	0.623959	Up in UNC_C3
CD276	1	1.11173	1		1.53941	3.9e-08	0.622381	Up in UNC_C3
CTSK	1	1.28172	0.106168		1.53868	9.42e-08	0.621695	Up in UNC_C3
GCNT2	1	1.16917	1		1.53798	1.66e-06	0.621038	Up in UNC_C3
DAP	1	1.21257	0.0361257		1.53755	1.52e-12	0.620632	Up in UNC_C3
GPR153	1	1.33646	0.0765582		1.53645	5.77e-06	0.619605	Up in UNC_C3
COL3A1	1	1.15759	0.149436		1.53598	9.1e-22	0.619161	Up in UNC_C3
ADAMTS4	1	1.12986	1		1.53594	5.16e-09	0.619121	Up in UNC_C3
BMP1	1	1.20992	0.0257243		1.53562	1.56e-15	0.618822	Up in UNC_C3
CDH11	1	1.17484	0.103187		1.53553	6.03e-19	0.618739	Up in UNC_C3
GRAMD3	1	1.1369	1		1.53425	0.00282218	0.617534	Up in UNC_C3
MYLIP	1	1.09409	1		1.53411	7.21e-06	0.617404	Up in UNC_C3
CALCOCO1	1	0.98792	1		1.53331	7.7e-06	0.616648	Up in UNC_C3
KIF26B	1	1.23406	0.232335		1.53191	4e-09	0.615335	Up in UNC_C3
SPEG	1	1.09265	1		1.53014	4.2e-05	0.61366	Up in UNC_C3
SGSM1	1	1.10534	1		1.52989	0.0296012	0.613425	Up in UNC_C3
FGF7	1	1.29172	1		1.52919	0.0442516	0.612765	Up in UNC_C3
PLEKHA2	1	1.10325	1		1.52884	1.56e-05	0.612436	Up in UNC_C3
SNAI1	1	0.866591	1		1.52656	2.48e-06	0.610281	Up in UNC_C3
PARP3	1	1.12685	1		1.52511	2.53e-06	0.608915	Up in UNC_C3
CNN2	1	1.16707	0.144229		1.52477	4.89e-14	0.608591	Up in UNC_C3
HSPB6	1	0.870926	1		1.52419	0.000301403	0.608039	Up in UNC_C3
OAF	1	1.39126	0.00025358		1.52278	2.44e-11	0.606704	Up in UNC_C3
ADAM12	1	1.17879	0.255399		1.51915	3.15e-13	0.603268	Up in UNC_C3
TAP2	1	1.15316	1		1.5166	0.000564895	0.600839	Up in UNC_C3
TGFB3	1	1.28111	0.0004948		1.51658	4.01e-11	0.600823	Up in UNC_C3
FILIP1L	1	1.30978	0.00256037		1.51553	3.18e-09	0.599827	Up in UNC_C3
PTPRD	1	1.25491	0.390913		1.51534	0.000892616	0.599637	Up in UNC_C3
PLPPR2	1	1.28989	0.423161		1.51461	0.000151501	0.598943	Up in UNC_C3
PLD3	1	1.11685	1		1.51394	5.13e-10	0.598306	Up in UNC_C3
COL16A1	1	1.24679	0.00565702		1.51352	1.74e-10	0.597912	Up in UNC_C3
FAM109B	1	1.37026	1		1.50933	0.024819	0.593905	Up in UNC_C3
CX3CL1	1	1.22253	1		1.50908	0.00922845	0.593669	Up in UNC_C3
CRLF1	1	1.41069	0.000435417		1.50556	7.94e-05	0.590298	Up in UNC_C3
OSR1	1	1.18411	1		1.50542	0.0176499	0.590164	Up in UNC_C3
SCARF2	1	1.13348	1		1.50538	6.6e-07	0.59013	Up in UNC_C3
FAM129A	1	1.43381	0.00221549		1.50522	5.49e-07	0.589979	Up in UNC_C3
DTX4	1	1.1809	1		1.50498	0.00178069	0.589749	Up in UNC_C3
GALNT18	1	1.32522	0.00267894		1.50167	0.00165053	0.586566	Up in UNC_C3
ARFGAP3	1	1.1189	1		1.50116	8.89e-08	0.586073	Up in UNC_C3
GRAMD1B	1	1.20259	1		1.50012	0.0102649	0.585083	Up in UNC_C3
HTR2A	1	0.864528	1		0.663859	0.00441675	-0.591051	Down in UNC_C3
NPR3	1	1.33967	0.441622		0.654947	0.0235414	-0.61055	Down in UNC_C3
ALDH1L2	1	1.02379	1		0.629365	1.65e-08	-0.668032	Down in UNC_C3
BCL11B	1	0.976208	1		0.620668	0.000971681	-0.688106	Down in UNC_C3
RP24-554B1.11	1	0.623465	0.205434		0.618402	0.0405458	-0.693384	Down in UNC_C3
POLR2A	1	0.694961	0.757438		0.610214	0.00740543	-0.712613	Down in UNC_C3

### Sheet: Kmean Cluster 2
GeneName	Kmean Clusters	Fold (Dox vs UNC Dox)	P-adjusted (Dox vs UNC Dox)	log2 Fold (Dox vs UNC Dox)	Fold (C3 VS UNC C3)	P-adjusted (C3 VS UNC C3)	log2 Fold (C3 VS UNC C3)	Classification
SLPI	2	16.1964	0.0651092	4.0176	3.50758	8.51e-28	1.81048	Up in UNC_C3
EEF1A2	2	2.27255	1	1.18431	2.81354	3.72e-22	1.49239	Up in UNC_C3
BAALC	2	1.3643	1	0.448156	2.71111	5.64e-16	1.43888	Up in UNC_C3
CCL8	2	0.876653	1	-0.189922	2.6454	0.004639	1.40349	Up in UNC_C3
IL1RN	2	1.2388	1	0.308943	2.494	5.44e-05	1.31846	Up in UNC_C3
XDH	2	0.980709	1	-0.0281033	2.36382	6.81e-07	1.24112	Up in UNC_C3
SPRR2B	2	0.871165	1	-0.198983	2.26087	0.00015711	1.17688	Up in UNC_C3
DPP4	2	1.12191	1	0.165959	2.23532	1.33e-19	1.16048	Up in UNC_C3
CD80	2	1.49237	0.115008	0.577607	1.96929	3.01e-07	0.977674	Up in UNC_C3
PPL	2	0.956368	1	-0.0643627	1.88104	0.0066167	0.911532	Up in UNC_C3
CXCL5	2	1.54987	0.00489516	0.632149	1.86797	5.22e-09	0.90147	Up in UNC_C3
FOXJ1	2	0.90344	1	-0.1465	1.84528	0.00455729	0.883838	Up in UNC_C3
TMEM178	2	1.10499	1	0.144034	1.83085	0.0373701	0.872513	Up in UNC_C3
GSTA3	2	1.03424	1	0.0485738	1.82303	0.00496775	0.866339	Up in UNC_C3
SFRP1	2	1.33383	0.749592	0.415574	1.78158	6.84e-05	0.833154	Up in UNC_C3
TGM3	2	1.14472	1	0.194994	1.68358	0.00181584	0.751534	Up in UNC_C3
RARRES1	2	1.12865	1	0.174596	1.67752	0.000953231	0.746328	Up in UNC_C3
GSTK1	2	1.52895	0.252055	0.612538	1.67511	0.00303066	0.744259	Up in UNC_C3
KCNJ2	2	0.879	1	-0.186065	1.65721	0.00226459	0.72876	Up in UNC_C3
RP23-39H12.3	2	1.40608	1	0.49168	1.6473	0.00724475	0.7201	Up in UNC_C3
DGAT2	2	1.32038	1	0.400952	1.58244	0.00355673	0.662153	Up in UNC_C3
TMEM150A	2	1.18731	1	0.247696	1.57144	1.1e-06	0.652091	Up in UNC_C3
NR1H3	2	0.911981	1	-0.132925	1.53381	0.0447217	0.617124	Up in UNC_C3
CYP1B1	2	1.1633	1	0.218219	1.51147	0.00190972	0.595954	Up in UNC_C3
RP23-293K21.1	2	0.823545	1	-0.280081	0.662948	0.0486456	-0.593032	Down in UNC_C3
HERC3	2	0.878833	1	-0.186339	0.661224	0.000824021	-0.596789	Down in UNC_C3
MDN1	2	1.00532	1	0.00766021	0.655202	2.07e-07	-0.609988	Down in UNC_C3
SYNE2	2	0.847593	1	-0.238556	0.654222	1.1e-05	-0.612147	Down in UNC_C3
INSM1	2	0.702614	0.470204	-0.509196	0.6469	0.000167007	-0.628384	Down in UNC_C3
FOXRED2	2	0.975923	1	-0.0351615	0.644387	0.0023236	-0.634	Down in UNC_C3
IGSF9B	2	0.996455	1	-0.005123	0.636346	1.98e-06	-0.652117	Down in UNC_C3
AC141643.2	2	1.15426	1	0.206965	0.630216	0.0341122	-0.666082	Down in UNC_C3
HHIP	2	0.744892	0.997674	-0.424897	0.620488	0.000648761	-0.688526	Down in UNC_C3
PLCH1	2	1.09775	1	0.134548	0.614373	1.2e-08	-0.702812	Down in UNC_C3
EPOP	2	0.986358	1	-0.019816	0.612495	2.52e-05	-0.70723	Down in UNC_C3
GLDC	2	1.03697	1	0.052377	0.60767	0.0225749	-0.718639	Down in UNC_C3
AFAP1L1	2	0.86518	1	-0.208929	0.605848	0.00198686	-0.722973	Down in UNC_C3
RP23-418O21.5	2	0.914824	1	-0.128434	0.602531	0.0212963	-0.730892	Down in UNC_C3
MOBP	2	0.873577	1	-0.194994	0.600664	2.14e-05	-0.735369	Down in UNC_C3
RP23-245M18.4	2	0.861719	1	-0.21471	0.59859	0.000668358	-0.74036	Down in UNC_C3
TCEA3	2	0.885487	1	-0.175457	0.594905	0.00371504	-0.749269	Down in UNC_C3
PTCHD4	2	0.856688	1	-0.223159	0.592293	2.41e-06	-0.755617	Down in UNC_C3
NDST3	2	0.654417	0.3323	-0.611717	0.582294	0.00203951	-0.780181	Down in UNC_C3
PROB1	2	0.510585	0.000347438	-0.969777	0.571201	9.59e-05	-0.807931	Down in UNC_C3
JAG2	2	0.948813	1	-0.0758037	0.547836	0.0251132	-0.868184	Down in UNC_C3
PRR18	2	0.806266	1	-0.310672	0.53682	8.13e-06	-0.89749	Down in UNC_C3
HHEX	2	0.795859	1	-0.329415	0.417647	5.82e-06	-1.25964	Down in UNC_C3

### Sheet: Kmean Cluster 3
GeneName	Kmean Clusters	Fold (Dox vs UNC Dox)	P-adjusted (Dox vs UNC Dox)	log2 Fold (Dox vs UNC Dox)	Fold (C3 VS UNC C3)	P-adjusted (C3 VS UNC C3)	log2 Fold (C3 VS UNC C3)	Classification
MSLN	3	2.49744	0.00387559	1.32045	4.36275	2.91e-07	2.12524	Up in UNC_C3
IL2RG	3	1.3564	1	0.439788	3.84669	2.2e-06	1.94362	Up in UNC_C3
STARD8	3	1.68349	0.0315947	0.751458	2.44368	6.82e-08	1.28906	Up in UNC_C3
ACTG2	3	1.47935	0.419814	0.56496	2.439	2.5e-07	1.28629	Up in UNC_C3
AQP1	3	1.31211	0.964361	0.391883	2.17501	1.07e-07	1.12102	Up in UNC_C3
CLDN11	3	2.32399	0.000880484	1.2166	2.15801	0.0313692	1.1097	Up in UNC_C3
CLEC14A	3	1.30713	1	0.386399	2.11193	0.0335057	1.07856	Up in UNC_C3
RP23-204P1.2	3	1.15496	1	0.207838	1.955	0.0438134	0.96717	Up in UNC_C3
PLPP3	3	1.05844	1	0.0819353	1.91636	0.00432055	0.938371	Up in UNC_C3
RCAN2	3	1.02813	1	0.040019	1.86562	1.82e-10	0.899658	Up in UNC_C3
SLC2A6	3	1.29907	1	0.377475	1.83948	0.000714339	0.879295	Up in UNC_C3
GSN	3	1.21099	0.0570128	0.276185	1.80625	1.29e-25	0.852997	Up in UNC_C3
SPON2	3	1.25254	0.254736	0.324854	1.79195	0.0317141	0.841532	Up in UNC_C3
EFHC1	3	1.19442	1	0.256306	1.77935	0.00406089	0.831349	Up in UNC_C3
CRYAB	3	1.3165	0.0589326	0.396712	1.77493	5.73e-09	0.827764	Up in UNC_C3
CGNL1	3	1.18923	1	0.250024	1.7296	0.0243554	0.790441	Up in UNC_C3
DHRS3	3	1.02564	1	0.0365282	1.68157	0.00851596	0.749811	Up in UNC_C3
LTBP2	3	1.36455	0.0530617	0.448425	1.65708	2.04e-06	0.728643	Up in UNC_C3
HSPA12B	3	1.17214	1	0.22914	1.64213	0.00110327	0.715571	Up in UNC_C3
ULBP1	3	1.10219	1	0.140375	1.62293	5.82e-06	0.698601	Up in UNC_C3
MTSS1	3	1.02323	1	0.0331282	1.6138	0.00270369	0.69046	Up in UNC_C3
RIAN	3	0.975683	1	-0.0355149	1.58033	3.1e-08	0.660224	Up in UNC_C3
CAPN5	3	1.14578	1	0.196328	1.57741	2.73e-06	0.657561	Up in UNC_C3
KLHL13	3	1.18144	0.964361	0.240549	1.56172	1.62e-07	0.643138	Up in UNC_C3
COL6A3	3	1.17152	0.0378166	0.228386	1.55954	8.21e-24	0.641118	Up in UNC_C3
FGF2	3	1.03012	1	0.0428181	1.54694	1.47e-06	0.629418	Up in UNC_C3
EPAS1	3	0.922106	1	-0.116995	1.53994	0.016704	0.622872	Up in UNC_C3
TTC12	3	0.978658	1	-0.0311235	1.5271	0.00685134	0.610799	Up in UNC_C3
RNF150	3	1.10842	1	0.14851	1.52356	5.49e-08	0.607442	Up in UNC_C3
NUAK1	3	1.13401	1	0.181432	1.52052	2.99e-05	0.604567	Up in UNC_C3
MPPED2	3	0.741802	0.916261	-0.430894	0.59889	0.0311735	-0.739637	Down in UNC_C3
CDO1	3	0.853979	1	-0.227728	0.510866	3.99e-07	-0.968982	Down in UNC_C3

### Sheet: Kmean Cluster 4
GeneName	Kmean Clusters	Fold (Dox vs UNC Dox)	P-adjusted (Dox vs UNC Dox)	log2 Fold (Dox vs UNC Dox)	Fold (C3 VS UNC C3)	P-adjusted (C3 VS UNC C3)	log2 Fold (C3 VS UNC C3)	Classification
GM6665	4	1.90595	0.00118597	0.930508	1.99564	2.93e-06	0.996853	Up in UNC_C3
EHF	4	1.24719	1	0.318685	1.94091	9.37e-05	0.956735	Up in UNC_C3
PITPNM3	4	1.05743	1	0.0805668	1.67799	1.49e-05	0.746734	Up in UNC_C3
RP23-321C24.4	4	1.09309	1	0.128412	1.63413	0.00232808	0.708526	Up in UNC_C3
VAMP5	4	1.07596	1	0.105628	1.59954	0.000206028	0.677661	Up in UNC_C3
RP23-383D12.6	4	0.903018	1	-0.147174	1.59364	0.0010559	0.672329	Up in UNC_C3
NMNAT2	4	1.07207	1	0.100399	1.55046	0.000783304	0.632692	Up in UNC_C3
UGT1A6B	4	0.888482	1	-0.170586	1.50608	0.0149189	0.590795	Up in UNC_C3
NAT8L	4	0.483432	9.8e-06	-1.04861	0.363693	2.58e-09	-1.45921	Down in UNC_C3
FRAS1	4	0.77337	1	-0.370769	0.443443	1.23e-07	-1.17318	Down in UNC_C3
FAM84A	4	0.829448	1	-0.269777	0.531529	0.0225555	-0.91178	Down in UNC_C3
CELSR2	4	0.701945	0.574046	-0.51057	0.534604	0.000151118	-0.903457	Down in UNC_C3
PLEKHH1	4	0.666463	1.54e-07	-0.585404	0.58329	2.26e-14	-0.777714	Down in UNC_C3
CXCR4	4	0.786315	0.419449	-0.34682	0.635187	0.0462669	-0.654747	Down in UNC_C3
SOX13	4	0.826755	1	-0.274468	0.63674	0.000762871	-0.651223	Down in UNC_C3
TMEM229B	4	0.720461	0.00719803	-0.473008	0.650707	0.000118694	-0.619921	Down in UNC_C3
