## Supplemental Table 4 for "Context-dependent requirement of H3K9 methyltransferase activity during cellular reprogramming to iPSCs"

### Sheet: C1_3_up
GO Term	Description	P-value	FDR q-value	Enrichment	N	B	n	b	Genes
GO:0030198	extracellular matrix organization	2.15e-08	0.000246	3.22	4401	101	365	27	[Sulf1 - sulfatase 1, Loxl2 - lysyl oxidase-like 2, Col18a1 - collagen, type xviii, alpha 1, Col3a1 - collagen, type iii, alpha 1, Tgfbi - transforming growth factor, beta induced, Col5a1 - collagen, type v, alpha 1, Col5a3 - collagen, type v, alpha 3, Lum - lumican, Olfml2b - olfactomedin-like 2b, Col11a1 - collagen, type xi, alpha 1, Fbln2 - fibulin 2, Smoc2 - sparc related modular calcium bind…
GO:0043062	extracellular structure organization	2.24e-07	0.00128	2.91	4401	112	365	27	[Sulf1 - sulfatase 1, Loxl2 - lysyl oxidase-like 2, Col18a1 - collagen, type xviii, alpha 1, Col3a1 - collagen, type iii, alpha 1, Tgfbi - transforming growth factor, beta induced, Col5a1 - collagen, type v, alpha 1, Col5a3 - collagen, type v, alpha 3, Lum - lumican, Olfml2b - olfactomedin-like 2b, Col11a1 - collagen, type xi, alpha 1, Fbln2 - fibulin 2, Smoc2 - sparc related modular calcium bind…
GO:0010466	negative regulation of peptidase activity	1.36e-06	0.00518	3.37	4401	68	365	19	[Ngf - nerve growth factor, Serping1 - serine (or cysteine) peptidase inhibitor, clade g, member 1, Serpinb6b - serine (or cysteine) peptidase inhibitor, clade b, member 6b, Serpinb9b - serine (or cysteine) peptidase inhibitor, clade b, member 9b, Cryab - crystallin, alpha b, Tfpi2 - tissue factor pathway inhibitor 2, Renbp - renin binding protein, Serpina3n - serine (or cysteine) peptidase inhib…
GO:0052547	regulation of peptidase activity	1.71e-06	0.0049	2.7	4401	116	365	26	[Gsn - gelsolin, Serpinb6b - serine (or cysteine) peptidase inhibitor, clade b, member 6b, Dap - death-associated protein, Serpinb9b - serine (or cysteine) peptidase inhibitor, clade b, member 9b, Nod1 - nucleotide-binding oligomerization domain containing 1, Tfpi2 - tissue factor pathway inhibitor 2, Cck - cholecystokinin, Serpina3n - serine (or cysteine) peptidase inhibitor, clade a, member 3n,…
GO:0010951	negative regulation of endopeptidase activity	2.33e-06	0.00534	3.71	4401	52	365	16	[Serping1 - serine (or cysteine) peptidase inhibitor, clade g, member 1, Serpinb6b - serine (or cysteine) peptidase inhibitor, clade b, member 6b, Serpinb9b - serine (or cysteine) peptidase inhibitor, clade b, member 9b, Cryab - crystallin, alpha b, Renbp - renin binding protein, Serpina3n - serine (or cysteine) peptidase inhibitor, clade a, member 3n, Serpine1 - serine (or cysteine) peptidase in…
GO:0045861	negative regulation of proteolysis	3e-06	0.00572	2.83	4401	98	365	23	[Map1a - microtubule-associated protein 1 a, Ngf - nerve growth factor, Serping1 - serine (or cysteine) peptidase inhibitor, clade g, member 1, Trim21 - tripartite motif-containing 21, Serpinb6b - serine (or cysteine) peptidase inhibitor, clade b, member 6b, Serpinb9b - serine (or cysteine) peptidase inhibitor, clade b, member 9b, Cryab - crystallin, alpha b, Tfpi2 - tissue factor pathway inhibit…
GO:0052548	regulation of endopeptidase activity	5.19e-06	0.00849	2.82	4401	94	365	22	[Gsn - gelsolin, Casp12 - caspase 12, Serping1 - serine (or cysteine) peptidase inhibitor, clade g, member 1, Serpinb6b - serine (or cysteine) peptidase inhibitor, clade b, member 6b, Dap - death-associated protein, Serpinb9b - serine (or cysteine) peptidase inhibitor, clade b, member 9b, Nod1 - nucleotide-binding oligomerization domain containing 1, Cryab - crystallin, alpha b, Renbp - renin bin…
GO:0051239	regulation of multicellular organismal process	8.47e-06	0.0121	1.42	4401	983	365	116	[H2-T23 - histocompatibility 2, t region locus 23, Arc - activity regulated cytoskeletal-associated protein, Ptgs1 - prostaglandin-endoperoxide synthase 1, Ddx58 - dead (asp-glu-ala-asp) box polypeptide 58, Gcnt2 - glucosaminyl (n-acetyl) transferase 2, i-branching enzyme, Adamts5 - a disintegrin-like and metallopeptidase (reprolysin type) with thrombospondin type 1 motif, 5 (aggrecanase-2), Aqp1…
GO:0022610	biological adhesion	1.11e-05	0.0142	1.94	4401	267	365	43	[Spon2 - spondin 2, extracellular matrix protein, Cldn11 - claudin 11, Msln - mesothelin, Gbp7 - guanylate binding protein 7, Edil3 - egf-like repeats and discoidin i-like domains 3, F11r - f11 receptor, Wisp2 - wnt1 inducible signaling pathway protein 2, Pear1 - platelet endothelial aggregation receptor 1, Col18a1 - collagen, type xviii, alpha 1, Itga3 - integrin alpha 3, Col3a1 - collagen, type…
GO:0090288	negative regulation of cellular response to growth factor stimulus	1.52e-05	0.0174	3.41	4401	53	365	15	[Sulf1 - sulfatase 1, Htra3 - htra serine peptidase 3, Creb3l1 - camp responsive element binding protein 3-like 1, Aspn - asporin, Dcn - decorin, Tgfb3 - transforming growth factor, beta 3, Tgfb1i1 - transforming growth factor beta 1 induced transcript 1, Pmepa1 - prostate transmembrane protein, androgen induced 1, Fzd1 - frizzled homolog 1 (drosophila), Wnt4 - wingless-related mmtv integration s…
GO:0010718	positive regulation of epithelial to mesenchymal transition	2.01e-05	0.021	5.17	4401	21	365	9	[Gcnt2 - glucosaminyl (n-acetyl) transferase 2, i-branching enzyme, Glipr2 - gli pathogenesis-related 2, Loxl2 - lysyl oxidase-like 2, Tgfbr2 - transforming growth factor, beta receptor ii, Col1a1 - collagen, type i, alpha 1, Snai1 - snail homolog 1 (drosophila), Tgfb3 - transforming growth factor, beta 3, Tgfb1i1 - transforming growth factor beta 1 induced transcript 1, Il6 - interleukin 6]
GO:0051240	positive regulation of multicellular organismal process	2.11e-05	0.0201	1.57	4401	576	365	75	[Sulf1 - sulfatase 1, Spon2 - spondin 2, extracellular matrix protein, Pdgfd - platelet-derived growth factor, d polypeptide, H2-T23 - histocompatibility 2, t region locus 23, Loxl2 - lysyl oxidase-like 2, Ptgs1 - prostaglandin-endoperoxide synthase 1, Lpar1 - lysophosphatidic acid receptor 1, Il1r1 - interleukin 1 receptor, type i, Ddx58 - dead (asp-glu-ala-asp) box polypeptide 58, Gcnt2 - gluco…
GO:0048585	negative regulation of response to stimulus	2.11e-05	0.0186	1.64	4401	478	365	65	[Sulf1 - sulfatase 1, H2-T23 - histocompatibility 2, t region locus 23, Cgnl1 - cingulin-like 1, Pear1 - platelet endothelial aggregation receptor 1, Tle2 - transducin-like enhancer of split 2, homolog of drosophila e(spl), Lpar1 - lysophosphatidic acid receptor 1, Nmi - n-myc (and stat) interactor, Wnt4 - wingless-related mmtv integration site 4, Timp2 - tissue inhibitor of metalloproteinase 2, …
GO:0042742	defense response to bacterium	2.61e-05	0.0213	3.65	4401	43	365	13	[Spon2 - spondin 2, extracellular matrix protein, H2-T23 - histocompatibility 2, t region locus 23, Gbp7 - guanylate binding protein 7, Mr1 - major histocompatibility complex, class i-related, Irgm2 - immunity-related gtpase family m member 2, Gbp2 - guanylate binding protein 2, Nod1 - nucleotide-binding oligomerization domain containing 1, Adamts4 - a disintegrin-like and metallopeptidase (repro…
GO:0098542	defense response to other organism	2.69e-05	0.0205	2.79	4401	82	365	19	[Gbp7 - guanylate binding protein 7, Spon2 - spondin 2, extracellular matrix protein, H2-T23 - histocompatibility 2, t region locus 23, Mr1 - major histocompatibility complex, class i-related, Ddx58 - dead (asp-glu-ala-asp) box polypeptide 58, Irgm2 - immunity-related gtpase family m member 2, Gbp2 - guanylate binding protein 2, Nod1 - nucleotide-binding oligomerization domain containing 1, Adamt…
GO:0017015	regulation of transforming growth factor beta receptor signaling pathway	3.29e-05	0.0236	3.81	4401	38	365	12	[Htra3 - htra serine peptidase 3, Aspn - asporin, Lox - lysyl oxidase, Itga3 - integrin alpha 3, Thbs1 - thrombospondin 1, Vasn - vasorin, Htra1 - htra serine peptidase 1, Tgfb3 - transforming growth factor, beta 3, Cdkn2b - cyclin-dependent kinase inhibitor 2b (p15, inhibits cdk4), Tgfb1i1 - transforming growth factor beta 1 induced transcript 1, Emilin1 - elastin microfibril interfacer 1, Pmepa…
GO:1903844	regulation of cellular response to transforming growth factor beta stimulus	3.29e-05	0.0222	3.81	4401	38	365	12	[Htra3 - htra serine peptidase 3, Aspn - asporin, Lox - lysyl oxidase, Itga3 - integrin alpha 3, Thbs1 - thrombospondin 1, Vasn - vasorin, Htra1 - htra serine peptidase 1, Cdkn2b - cyclin-dependent kinase inhibitor 2b (p15, inhibits cdk4), Tgfb3 - transforming growth factor, beta 3, Tgfb1i1 - transforming growth factor beta 1 induced transcript 1, Emilin1 - elastin microfibril interfacer 1, Pmepa…
GO:0031348	negative regulation of defense response	3.51e-05	0.0224	3.06	4401	63	365	16	[H2-T23 - histocompatibility 2, t region locus 23, Lgals9 - lectin, galactose binding, soluble 9, C1qtnf3 - c1q and tumor necrosis factor related protein 3, Adcy7 - adenylate cyclase 7, Serping1 - serine (or cysteine) peptidase inhibitor, clade g, member 1, Tap2 - transporter 2, atp-binding cassette, sub-family b (mdr/tap), Nmi - n-myc (and stat) interactor, Cck - cholecystokinin, Cd276 - cd276 a…
GO:0007155	cell adhesion	3.65e-05	0.022	1.89	4401	262	365	41	[Spon2 - spondin 2, extracellular matrix protein, Cldn11 - claudin 11, Msln - mesothelin, Edil3 - egf-like repeats and discoidin i-like domains 3, F11r - f11 receptor, Pear1 - platelet endothelial aggregation receptor 1, Wisp2 - wnt1 inducible signaling pathway protein 2, Col18a1 - collagen, type xviii, alpha 1, Itga3 - integrin alpha 3, Col3a1 - collagen, type iii, alpha 1, Tgfbi - transforming …
GO:0045785	positive regulation of cell adhesion	3.68e-05	0.0211	2.26	4401	144	365	27	[H2-T23 - histocompatibility 2, t region locus 23, Dysf - dysferlin, Edil3 - egf-like repeats and discoidin i-like domains 3, Itga3 - integrin alpha 3, Plekha2 - pleckstrin homology domain-containing, family a (phosphoinositide binding specific) member 2, Gcnt2 - glucosaminyl (n-acetyl) transferase 2, i-branching enzyme, Cd276 - cd276 antigen, Wnt4 - wingless-related mmtv integration site 4, Cx3c…
GO:0010811	positive regulation of cell-substrate adhesion	4.27e-05	0.0233	3.31	4401	51	365	14	[Edil3 - egf-like repeats and discoidin i-like domains 3, Itga3 - integrin alpha 3, Plekha2 - pleckstrin homology domain-containing, family a (phosphoinositide binding specific) member 2, Thy1 - thymus cell antigen 1, theta, Wnt4 - wingless-related mmtv integration site 4, Has2 - hyaluronan synthase 2, Spp1 - secreted phosphoprotein 1, Thbs1 - thrombospondin 1, Abi3bp - abi gene family, member 3 …
GO:0097205	renal filtration	4.66e-05	0.0243	12.06	4401	4	365	4	[Sulf1 - sulfatase 1, Aqp1 - aquaporin 1, Ednra - endothelin receptor type a, Itga3 - integrin alpha 3]
GO:0090287	regulation of cellular response to growth factor stimulus	5.36e-05	0.0267	2.46	4401	108	365	22	[Sulf1 - sulfatase 1, Creb3l1 - camp responsive element binding protein 3-like 1, Htra3 - htra serine peptidase 3, Aspn - asporin, Dcn - decorin, Itga3 - integrin alpha 3, Ngf - nerve growth factor, Tgfb3 - transforming growth factor, beta 3, Cdkn2b - cyclin-dependent kinase inhibitor 2b (p15, inhibits cdk4), Tgfb1i1 - transforming growth factor beta 1 induced transcript 1, Pmepa1 - prostate tran…
GO:0010810	regulation of cell-substrate adhesion	5.45e-05	0.026	2.66	4401	86	365	19	[Edil3 - egf-like repeats and discoidin i-like domains 3, Itga3 - integrin alpha 3, Plekha2 - pleckstrin homology domain-containing, family a (phosphoinositide binding specific) member 2, Thy1 - thymus cell antigen 1, theta, Plau - plasminogen activator, urokinase, Gcnt2 - glucosaminyl (n-acetyl) transferase 2, i-branching enzyme, Wnt4 - wingless-related mmtv integration site 4, Serpine1 - serine…
GO:0031347	regulation of defense response	6.6e-05	0.0302	2.12	4401	165	365	29	[H2-T23 - histocompatibility 2, t region locus 23, Ednra - endothelin receptor type a, Il1r1 - interleukin 1 receptor, type i, Adcy7 - adenylate cyclase 7, Mnda - myeloid cell nuclear differentiation antigen, Ddx58 - dead (asp-glu-ala-asp) box polypeptide 58, Irgm2 - immunity-related gtpase family m member 2, Nod1 - nucleotide-binding oligomerization domain containing 1, Il1rl1 - interleukin 1 re…
GO:0009617	response to bacterium	7.62e-05	0.0336	2.6	4401	88	365	19	[C3 - complement component 3, Spon2 - spondin 2, extracellular matrix protein, H2-T23 - histocompatibility 2, t region locus 23, Gbp7 - guanylate binding protein 7, Mr1 - major histocompatibility complex, class i-related, Irgm2 - immunity-related gtpase family m member 2, Car5b - carbonic anhydrase 5b, mitochondrial, Gbp2 - guanylate binding protein 2, Nod1 - nucleotide-binding oligomerization do…
GO:0006952	defense response	8.24e-05	0.035	1.94	4401	218	365	35	[Spon2 - spondin 2, extracellular matrix protein, H2-T23 - histocompatibility 2, t region locus 23, Gbp7 - guanylate binding protein 7, Mr1 - major histocompatibility complex, class i-related, Ptgs1 - prostaglandin-endoperoxide synthase 1, Il1r1 - interleukin 1 receptor, type i, Trim21 - tripartite motif-containing 21, Irgm2 - immunity-related gtpase family m member 2, Ddx58 - dead (asp-glu-ala-a…
GO:0051707	response to other organism	8.84e-05	0.0362	2.19	4401	143	365	26	[Spon2 - spondin 2, extracellular matrix protein, Gbp7 - guanylate binding protein 7, H2-T23 - histocompatibility 2, t region locus 23, Mr1 - major histocompatibility complex, class i-related, Irgm2 - immunity-related gtpase family m member 2, Ddx58 - dead (asp-glu-ala-asp) box polypeptide 58, Car5b - carbonic anhydrase 5b, mitochondrial, Nod1 - nucleotide-binding oligomerization domain containin…
GO:0032101	regulation of response to external stimulus	9.29e-05	0.0367	1.9	4401	228	365	36	[Pdgfd - platelet-derived growth factor, d polypeptide, H2-T23 - histocompatibility 2, t region locus 23, Dysf - dysferlin, Klk8 - kallikrein related-peptidase 8, Ednra - endothelin receptor type a, Lpar1 - lysophosphatidic acid receptor 1, Il1r1 - interleukin 1 receptor, type i, Adcy7 - adenylate cyclase 7, Ddx58 - dead (asp-glu-ala-asp) box polypeptide 58, Nod1 - nucleotide-binding oligomerizat…
GO:0050921	positive regulation of chemotaxis	0.000118	0.0451	3.2	4401	49	365	13	[Pdgfd - platelet-derived growth factor, d polypeptide, Dysf - dysferlin, Ednra - endothelin receptor type a, Lpar1 - lysophosphatidic acid receptor 1, Snai2 - snail homolog 2 (drosophila), Gpsm3 - g-protein signalling modulator 3 (ags3-like, c. elegans), Pdgfrb - platelet derived growth factor receptor, beta polypeptide, Serpine1 - serine (or cysteine) peptidase inhibitor, clade e, member 1, Cx3…
GO:0030335	positive regulation of cell migration	0.00012	0.0445	1.9	4401	222	365	35	[Pdgfd - platelet-derived growth factor, d polypeptide, Dysf - dysferlin, Snai1 - snail homolog 1 (drosophila), Fgf7 - fibroblast growth factor 7, Ednra - endothelin receptor type a, Itga3 - integrin alpha 3, Col18a1 - collagen, type xviii, alpha 1, Lpar1 - lysophosphatidic acid receptor 1, Il1r1 - interleukin 1 receptor, type i, Gcnt2 - glucosaminyl (n-acetyl) transferase 2, i-branching enzyme, …
GO:0006508	proteolysis	0.000122	0.0439	1.88	4401	231	365	36	[Uba7 - ubiquitin-like modifier activating enzyme 7, Rnf150 - ring finger protein 150, Tll1 - tolloid-like, Klk8 - kallikrein related-peptidase 8, Ctso - cathepsin o, Enpep - glutamyl aminopeptidase, Cpxm1 - carboxypeptidase x 1 (m14 family), Tgfb1i1 - transforming growth factor beta 1 induced transcript 1, Fap - fibroblast activation protein, Capn5 - calpain 5, Adamts5 - a disintegrin-like and m…
GO:0051346	negative regulation of hydrolase activity	0.000126	0.0437	2.33	4401	114	365	22	[F11r - f11 receptor, Ngf - nerve growth factor, Serping1 - serine (or cysteine) peptidase inhibitor, clade g, member 1, Serpinb6b - serine (or cysteine) peptidase inhibitor, clade b, member 6b, Serpinb9b - serine (or cysteine) peptidase inhibitor, clade b, member 9b, Rasa4 - ras p21 protein activator 4, Cryab - crystallin, alpha b, Tfpi2 - tissue factor pathway inhibitor 2, Renbp - renin binding…
GO:0042060	wound healing	0.00013	0.0439	3.58	4401	37	365	11	[Plau - plasminogen activator, urokinase, Cnn2 - calponin 2, Aqp1 - aquaporin 1, Col1a1 - collagen, type i, alpha 1, Cx3cl1 - chemokine (c-x3-c motif) ligand 1, Fgf7 - fibroblast growth factor 7, Lox - lysyl oxidase, Fgf2 - fibroblast growth factor 2, Pdgfra - platelet derived growth factor receptor, alpha polypeptide, Col3a1 - collagen, type iii, alpha 1, Mustn1 - musculoskeletal, embryonic nucl…
GO:2000147	positive regulation of cell motility	0.000132	0.0433	1.89	4401	223	365	35	[Pdgfd - platelet-derived growth factor, d polypeptide, Dysf - dysferlin, Snai1 - snail homolog 1 (drosophila), Fgf7 - fibroblast growth factor 7, Ednra - endothelin receptor type a, Itga3 - integrin alpha 3, Col18a1 - collagen, type xviii, alpha 1, Lpar1 - lysophosphatidic acid receptor 1, Il1r1 - interleukin 1 receptor, type i, Gcnt2 - glucosaminyl (n-acetyl) transferase 2, i-branching enzyme, …
GO:0032102	negative regulation of response to external stimulus	0.000139	0.0444	2.37	4401	107	365	21	[Rtn4rl1 - reticulon 4 receptor-like 1, Klk8 - kallikrein related-peptidase 8, Lgals9 - lectin, galactose binding, soluble 9, Pdgfra - platelet derived growth factor receptor, alpha polypeptide, Adcy7 - adenylate cyclase 7, C1qtnf3 - c1q and tumor necrosis factor related protein 3, Serping1 - serine (or cysteine) peptidase inhibitor, clade g, member 1, Snai2 - snail homolog 2 (drosophila), Sema3f…
GO:0030334	regulation of cell migration	0.000157	0.0485	1.68	4401	344	365	48	[Sulf1 - sulfatase 1, Pdgfd - platelet-derived growth factor, d polypeptide, Dysf - dysferlin, Mitf - microphthalmia-associated transcription factor, Snai1 - snail homolog 1 (drosophila), Fgf7 - fibroblast growth factor 7, Ednra - endothelin receptor type a, Col18a1 - collagen, type xviii, alpha 1, Itga3 - integrin alpha 3, Lpar1 - lysophosphatidic acid receptor 1, Col3a1 - collagen, type iii, al…
GO:0042445	hormone metabolic process	0.000162	0.0489	3.29	4401	44	365	12	[Adh1 - alcohol dehydrogenase 1 (class i), Crabp1 - cellular retinoic acid binding protein i, Dhrs3 - dehydrogenase/reductase (sdr family) member 3, Cyp11a1 - cytochrome p450, family 11, subfamily a, polypeptide 1, Wnt4 - wingless-related mmtv integration site 4, Spp1 - secreted phosphoprotein 1, Pdgfra - platelet derived growth factor receptor, alpha polypeptide, Enpep - glutamyl aminopeptidase,…
GO:0032103	positive regulation of response to external stimulus	0.000167	0.049	2.46	4401	93	365	19	[H2-T23 - histocompatibility 2, t region locus 23, Pdgfd - platelet-derived growth factor, d polypeptide, C3 - complement component 3, Dysf - dysferlin, Lgals9 - lectin, galactose binding, soluble 9, Ednra - endothelin receptor type a, Lpar1 - lysophosphatidic acid receptor 1, Snai2 - snail homolog 2 (drosophila), Nod1 - nucleotide-binding oligomerization domain containing 1, Gpsm3 - g-protein si…
GO:0042832	defense response to protozoan	0.000173	0.0497	7.54	4401	8	365	5	[Gbp7 - guanylate binding protein 7, Irgm2 - immunity-related gtpase family m member 2, Gbp2 - guanylate binding protein 2, Il4ra - interleukin 4 receptor, alpha, Il6 - interleukin 6]
GO:0006955	immune response	0.000185	0.0516	2.03	4401	166	365	28	[Spon2 - spondin 2, extracellular matrix protein, H2-T23 - histocompatibility 2, t region locus 23, Mr1 - major histocompatibility complex, class i-related, Trim21 - tripartite motif-containing 21, Irgm2 - immunity-related gtpase family m member 2, Ddx58 - dead (asp-glu-ala-asp) box polypeptide 58, Serpinb9b - serine (or cysteine) peptidase inhibitor, clade b, member 9b, Nod1 - nucleotide-binding…
GO:2000145	regulation of cell motility	0.000194	0.0529	1.67	4401	347	365	48	[Sulf1 - sulfatase 1, Pdgfd - platelet-derived growth factor, d polypeptide, Dysf - dysferlin, Mitf - microphthalmia-associated transcription factor, Snai1 - snail homolog 1 (drosophila), Fgf7 - fibroblast growth factor 7, Ednra - endothelin receptor type a, Col18a1 - collagen, type xviii, alpha 1, Itga3 - integrin alpha 3, Lpar1 - lysophosphatidic acid receptor 1, Col3a1 - collagen, type iii, al…
GO:0042127	regulation of cell proliferation	0.000218	0.058	1.52	4401	525	365	66	[Sulf1 - sulfatase 1, H2-T23 - histocompatibility 2, t region locus 23, Pdgfd - platelet-derived growth factor, d polypeptide, Lrrc32 - leucine rich repeat containing 32, Dysf - dysferlin, Mitf - microphthalmia-associated transcription factor, Wisp2 - wnt1 inducible signaling pathway protein 2, Ptgs1 - prostaglandin-endoperoxide synthase 1, Srpx - sushi-repeat-containing protein, Fap - fibroblast…
GO:0030199	collagen fibril organization	0.000222	0.0578	3.65	4401	33	365	10	[Loxl2 - lysyl oxidase-like 2, Col1a2 - collagen, type i, alpha 2, Col1a1 - collagen, type i, alpha 1, Lox - lysyl oxidase, Col5a3 - collagen, type v, alpha 3, Col3a1 - collagen, type iii, alpha 1, Adamts2 - a disintegrin-like and metallopeptidase (reprolysin type) with thrombospondin type 1 motif, 2, Lum - lumican, Col5a1 - collagen, type v, alpha 1, Col11a1 - collagen, type xi, alpha 1]
GO:0051272	positive regulation of cellular component movement	0.000226	0.0576	1.84	4401	229	365	35	[Pdgfd - platelet-derived growth factor, d polypeptide, Dysf - dysferlin, Snai1 - snail homolog 1 (drosophila), Fgf7 - fibroblast growth factor 7, Ednra - endothelin receptor type a, Itga3 - integrin alpha 3, Col18a1 - collagen, type xviii, alpha 1, Lpar1 - lysophosphatidic acid receptor 1, Il1r1 - interleukin 1 receptor, type i, Gcnt2 - glucosaminyl (n-acetyl) transferase 2, i-branching enzyme, …
GO:0050896	response to stimulus	0.000244	0.0608	1.29	4401	1244	365	133	[Uba7 - ubiquitin-like modifier activating enzyme 7, H2-T23 - histocompatibility 2, t region locus 23, Gbp7 - guanylate binding protein 7, Mr1 - major histocompatibility complex, class i-related, Ptgs1 - prostaglandin-endoperoxide synthase 1, Gsn - gelsolin, Capg - capping protein (actin filament), gelsolin-like, Mnda - myeloid cell nuclear differentiation antigen, Ddx58 - dead (asp-glu-ala-asp) …
GO:0040017	positive regulation of locomotion	0.000247	0.0602	1.83	4401	230	365	35	[Pdgfd - platelet-derived growth factor, d polypeptide, Dysf - dysferlin, Snai1 - snail homolog 1 (drosophila), Fgf7 - fibroblast growth factor 7, Ednra - endothelin receptor type a, Itga3 - integrin alpha 3, Col18a1 - collagen, type xviii, alpha 1, Lpar1 - lysophosphatidic acid receptor 1, Il1r1 - interleukin 1 receptor, type i, Gcnt2 - glucosaminyl (n-acetyl) transferase 2, i-branching enzyme, …
GO:0030162	regulation of proteolysis	0.000308	0.0736	1.9	4401	197	365	31	[Gsn - gelsolin, Dap - death-associated protein, Trim21 - tripartite motif-containing 21, Serpinb6b - serine (or cysteine) peptidase inhibitor, clade b, member 6b, Serpinb9b - serine (or cysteine) peptidase inhibitor, clade b, member 9b, Nod1 - nucleotide-binding oligomerization domain containing 1, Tfpi2 - tissue factor pathway inhibitor 2, Cck - cholecystokinin, Serpina3n - serine (or cysteine)…
GO:0050777	negative regulation of immune response	0.000319	0.0747	3.08	4401	47	365	12	[Tap2 - transporter 2, atp-binding cassette, sub-family b (mdr/tap), H2-T23 - histocompatibility 2, t region locus 23, Nmi - n-myc (and stat) interactor, Lgals9 - lectin, galactose binding, soluble 9, Col3a1 - collagen, type iii, alpha 1, Serping1 - serine (or cysteine) peptidase inhibitor, clade g, member 1, Tgfb3 - transforming growth factor, beta 3, Il4ra - interleukin 4 receptor, alpha, Il1rl…
GO:0006950	response to stress	0.000326	0.0747	1.4	4401	739	365	86	[Spon2 - spondin 2, extracellular matrix protein, Gbp7 - guanylate binding protein 7, H2-T23 - histocompatibility 2, t region locus 23, Uba7 - ubiquitin-like modifier activating enzyme 7, Dysf - dysferlin, Loxl2 - lysyl oxidase-like 2, Mr1 - major histocompatibility complex, class i-related, Ptgs1 - prostaglandin-endoperoxide synthase 1, Il1r1 - interleukin 1 receptor, type i, Ddx58 - dead (asp-g…
GO:0030512	negative regulation of transforming growth factor beta receptor signaling pathway	0.000334	0.0751	4.19	4401	23	365	8	[Aspn - asporin, Htra3 - htra serine peptidase 3, Vasn - vasorin, Htra1 - htra serine peptidase 1, Tgfb3 - transforming growth factor, beta 3, Tgfb1i1 - transforming growth factor beta 1 induced transcript 1, Emilin1 - elastin microfibril interfacer 1, Pmepa1 - prostate transmembrane protein, androgen induced 1]
GO:1903845	negative regulation of cellular response to transforming growth factor beta stimulus	0.000334	0.0737	4.19	4401	23	365	8	[Aspn - asporin, Htra3 - htra serine peptidase 3, Vasn - vasorin, Htra1 - htra serine peptidase 1, Tgfb3 - transforming growth factor, beta 3, Tgfb1i1 - transforming growth factor beta 1 induced transcript 1, Emilin1 - elastin microfibril interfacer 1, Pmepa1 - prostate transmembrane protein, androgen induced 1]
GO:0002682	regulation of immune system process	0.000345	0.0746	1.62	4401	365	365	49	[H2-T23 - histocompatibility 2, t region locus 23, Pdgfd - platelet-derived growth factor, d polypeptide, Spon2 - spondin 2, extracellular matrix protein, Lrrc32 - leucine rich repeat containing 32, Dysf - dysferlin, Mitf - microphthalmia-associated transcription factor, Gsn - gelsolin, Il1r1 - interleukin 1 receptor, type i, Mnda - myeloid cell nuclear differentiation antigen, Ddx58 - dead (asp-…
GO:0040012	regulation of locomotion	0.000369	0.0782	1.61	4401	366	365	49	[Pdgfd - platelet-derived growth factor, d polypeptide, Sulf1 - sulfatase 1, Dysf - dysferlin, Mitf - microphthalmia-associated transcription factor, Il1r1 - interleukin 1 receptor, type i, Lpar1 - lysophosphatidic acid receptor 1, Ddx58 - dead (asp-glu-ala-asp) box polypeptide 58, Gcnt2 - glucosaminyl (n-acetyl) transferase 2, i-branching enzyme, Srpx2 - sushi-repeat-containing protein, x-linked…
GO:1903035	negative regulation of response to wounding	0.000377	0.0785	3.74	4401	29	365	9	[Plau - plasminogen activator, urokinase, Rtn4rl1 - reticulon 4 receptor-like 1, Wnt4 - wingless-related mmtv integration site 4, Serpine1 - serine (or cysteine) peptidase inhibitor, clade e, member 1, Klk8 - kallikrein related-peptidase 8, Fgf2 - fibroblast growth factor 2, Pdgfra - platelet derived growth factor receptor, alpha polypeptide, Serping1 - serine (or cysteine) peptidase inhibitor, c…
GO:0030155	regulation of cell adhesion	0.000476	0.0974	1.76	4401	247	365	36	[H2-T23 - histocompatibility 2, t region locus 23, Lrrc32 - leucine rich repeat containing 32, Edil3 - egf-like repeats and discoidin i-like domains 3, Dysf - dysferlin, Itga3 - integrin alpha 3, Gsn - gelsolin, Plekha2 - pleckstrin homology domain-containing, family a (phosphoinositide binding specific) member 2, Gcnt2 - glucosaminyl (n-acetyl) transferase 2, i-branching enzyme, Cd276 - cd276 an…
GO:0048583	regulation of response to stimulus	0.000516	0.104	1.31	4401	1052	365	114	[Arc - activity regulated cytoskeletal-associated protein, H2-T23 - histocompatibility 2, t region locus 23, Cgnl1 - cingulin-like 1, Gsn - gelsolin, Mnda - myeloid cell nuclear differentiation antigen, Ddx58 - dead (asp-glu-ala-asp) box polypeptide 58, H2-T22 - histocompatibility 2, t region locus 22, Gcnt2 - glucosaminyl (n-acetyl) transferase 2, i-branching enzyme, Ypel3 - yippee-like 3 (droso…
GO:0045824	negative regulation of innate immune response	0.000534	0.105	4.44	4401	19	365	7	[Tap2 - transporter 2, atp-binding cassette, sub-family b (mdr/tap), H2-T23 - histocompatibility 2, t region locus 23, Nmi - n-myc (and stat) interactor, Lgals9 - lectin, galactose binding, soluble 9, Serping1 - serine (or cysteine) peptidase inhibitor, clade g, member 1, Parp14 - poly (adp-ribose) polymerase family, member 14, Serpinb9 - serine (or cysteine) peptidase inhibitor, clade b, member …
GO:0051241	negative regulation of multicellular organismal process	0.000546	0.106	1.52	4401	451	365	57	[Sulf1 - sulfatase 1, Lrrc32 - leucine rich repeat containing 32, Loxl2 - lysyl oxidase-like 2, Lpar1 - lysophosphatidic acid receptor 1, Nmi - n-myc (and stat) interactor, Wnt4 - wingless-related mmtv integration site 4, Adamts5 - a disintegrin-like and metallopeptidase (reprolysin type) with thrombospondin type 1 motif, 5 (aggrecanase-2), Lrrc17 - leucine rich repeat containing 17, Olfm1 - olfa…
GO:0003094	glomerular filtration	0.000566	0.108	12.06	4401	3	365	3	[Sulf1 - sulfatase 1, Aqp1 - aquaporin 1, Ednra - endothelin receptor type a]
GO:0060556	regulation of vitamin D biosynthetic process	0.000566	0.106	12.06	4401	3	365	3	[Snai1 - snail homolog 1 (drosophila), Vdr - vitamin d receptor, Snai2 - snail homolog 2 (drosophila)]
GO:0034754	cellular hormone metabolic process	0.000636	0.118	3.86	4401	25	365	8	[Adh1 - alcohol dehydrogenase 1 (class i), Crabp1 - cellular retinoic acid binding protein i, Dhrs3 - dehydrogenase/reductase (sdr family) member 3, Cyp11a1 - cytochrome p450, family 11, subfamily a, polypeptide 1, Spp1 - secreted phosphoprotein 1, Pdgfra - platelet derived growth factor receptor, alpha polypeptide, Dhrs9 - dehydrogenase/reductase (sdr family) member 9, Adm - adrenomedullin]
GO:0048584	positive regulation of response to stimulus	0.00066	0.12	1.43	4401	597	365	71	[Sulf1 - sulfatase 1, Spon2 - spondin 2, extracellular matrix protein, H2-T23 - histocompatibility 2, t region locus 23, Pdgfd - platelet-derived growth factor, d polypeptide, Arc - activity regulated cytoskeletal-associated protein, Dysf - dysferlin, Gsn - gelsolin, Lpar1 - lysophosphatidic acid receptor 1, Il1r1 - interleukin 1 receptor, type i, Mnda - myeloid cell nuclear differentiation antig…
GO:0050776	regulation of immune response	0.000665	0.119	1.89	4401	179	365	28	[H2-T23 - histocompatibility 2, t region locus 23, Spon2 - spondin 2, extracellular matrix protein, Adcy7 - adenylate cyclase 7, Col3a1 - collagen, type iii, alpha 1, Il1r1 - interleukin 1 receptor, type i, Tgfb3 - transforming growth factor, beta 3, Mnda - myeloid cell nuclear differentiation antigen, Ddx58 - dead (asp-glu-ala-asp) box polypeptide 58, Irgm2 - immunity-related gtpase family m mem…
GO:0085029	extracellular matrix assembly	0.000678	0.12	6.03	4401	10	365	5	[Myh11 - myosin, heavy polypeptide 11, smooth muscle, Col1a2 - collagen, type i, alpha 2, Has2 - hyaluronan synthase 2, Lox - lysyl oxidase, Emilin1 - elastin microfibril interfacer 1]
GO:0001562	response to protozoan	0.000678	0.118	6.03	4401	10	365	5	[Gbp7 - guanylate binding protein 7, Irgm2 - immunity-related gtpase family m member 2, Il4ra - interleukin 4 receptor, alpha, Gbp2 - guanylate binding protein 2, Il6 - interleukin 6]
GO:0080134	regulation of response to stress	0.000696	0.119	1.57	4401	376	365	49	[H2-T23 - histocompatibility 2, t region locus 23, Il1r1 - interleukin 1 receptor, type i, Ddx58 - dead (asp-glu-ala-asp) box polypeptide 58, Mnda - myeloid cell nuclear differentiation antigen, Irgm2 - immunity-related gtpase family m member 2, Ypel3 - yippee-like 3 (drosophila), Nmi - n-myc (and stat) interactor, Wnt4 - wingless-related mmtv integration site 4, Nuak1 - nuak family, snf1-like ki…
GO:0090092	regulation of transmembrane receptor protein serine/threonine kinase signaling pathway	0.000726	0.122	2.33	4401	88	365	17	[Sulf1 - sulfatase 1, Htra3 - htra serine peptidase 3, Aspn - asporin, Lgals9 - lectin, galactose binding, soluble 9, Itga3 - integrin alpha 3, Tgfb3 - transforming growth factor, beta 3, Cdkn2b - cyclin-dependent kinase inhibitor 2b (p15, inhibits cdk4), Tgfb1i1 - transforming growth factor beta 1 induced transcript 1, Pmepa1 - prostate transmembrane protein, androgen induced 1, Fzd1 - frizzled …
GO:0001819	positive regulation of cytokine production	0.000735	0.122	2.15	4401	112	365	20	[C3 - complement component 3, H2-T23 - histocompatibility 2, t region locus 23, Sulf1 - sulfatase 1, Spon2 - spondin 2, extracellular matrix protein, Lgals9 - lectin, galactose binding, soluble 9, C1qtnf3 - c1q and tumor necrosis factor related protein 3, Il1r1 - interleukin 1 receptor, type i, Ddx58 - dead (asp-glu-ala-asp) box polypeptide 58, Nod1 - nucleotide-binding oligomerization domain con…
GO:0008284	positive regulation of cell proliferation	0.000754	0.123	1.65	4401	300	365	41	[Pdgfd - platelet-derived growth factor, d polypeptide, H2-T23 - histocompatibility 2, t region locus 23, Dysf - dysferlin, Fgf7 - fibroblast growth factor 7, Ednra - endothelin receptor type a, Col18a1 - collagen, type xviii, alpha 1, Tgfb3 - transforming growth factor, beta 3, Tmem119 - transmembrane protein 119, Gcnt2 - glucosaminyl (n-acetyl) transferase 2, i-branching enzyme, Avpr1a - argini…
GO:0009611	response to wounding	0.000803	0.13	2.38	4401	81	365	16	[Klk8 - kallikrein related-peptidase 8, Fgf7 - fibroblast growth factor 7, Mir22hg - mir22 host gene (non-protein coding), Pdgfra - platelet derived growth factor receptor, alpha polypeptide, Col3a1 - collagen, type iii, alpha 1, Plau - plasminogen activator, urokinase, Cnn2 - calponin 2, Aqp1 - aquaporin 1, Col1a1 - collagen, type i, alpha 1, Cx3cl1 - chemokine (c-x3-c motif) ligand 1, Lox - lys…
GO:0010717	regulation of epithelial to mesenchymal transition	0.000971	0.155	3.09	4401	39	365	10	[Glipr2 - gli pathogenesis-related 2, Gcnt2 - glucosaminyl (n-acetyl) transferase 2, i-branching enzyme, Loxl2 - lysyl oxidase-like 2, Tgfbr2 - transforming growth factor, beta receptor ii, Col1a1 - collagen, type i, alpha 1, Snai1 - snail homolog 1 (drosophila), Vasn - vasorin, Tgfb3 - transforming growth factor, beta 3, Tgfb1i1 - transforming growth factor beta 1 induced transcript 1, Il6 - int…

### Sheet: C2_4_down
GO Term	Description	P-value	FDR q-value	Enrichment	N	B	n	b	Genes
GO:0002009	morphogenesis of an epithelium	0.000861	1	6.46	4401	131	26	5	[Hhex - hematopoietically expressed homeobox, Jag2 - jagged 2, Hhip - hedgehog-interacting protein, Cxcr4 - chemokine (c-x-c motif) receptor 4, Fras1 - fraser syndrome 1 homolog (human)]

### Sheet: C2_down
GO Term	Description	P-value	FDR q-value	Enrichment	N	B	n	b	Genes
GO:0007097	nuclear migration	0.000559	1	54.33	4401	9	18	2	[Hhex - hematopoietically expressed homeobox, Syne2 - spectrin repeat containing, nuclear envelope 2]
GO:0051647	nucleus localization	0.000559	1	54.33	4401	9	18	2	[Hhex - hematopoietically expressed homeobox, Syne2 - spectrin repeat containing, nuclear envelope 2]
