## Supplemental Table 5 for "Context-dependent requirement of H3K9 methyltransferase activity during cellular reprogramming to iPSCs"

### Sheet: Sheet1
Supplemental Table 5_oligos
Name	Purpose	Sequence (5'-3')
miRE-Xho-fwd	shRNA cloning	TGAACTCGAGAAGGTATATTGCTGTTGACAGTGAGCG
miRE-EcoOligorev	shRNA cloning	TCTCGAATTCTAGCCCCTTGAAGTCCGAGGCAGTAGGC
Ehmt1_1_97mer	shRNA	TGCTGTTGACAGTGAGCGCCGCTATGATGATGATGAATAATAGTGAAGCCACAGATGTATTATTCATCATCATCATAGCGTTGCCTACTGCCTCGGA
Ehmt1_2_97mer	shRNA	TGCTGTTGACAGTGAGCGAGACGGTGATTGAGATGTTTAATAGTGAAGCCACAGATGTATTAAACATCTCAATCACCGTCCTGCCTACTGCCTCGGA
Ehmt2_1_97mer	shRNA	TGCTGTTGACAGTGAGCGACCCCCTGATCTTTGAGTGTAATAGTGAAGCCACAGATGTATTACACTCAAAGATCAGGGGGGTGCCTACTGCCTCGGA
Ehmt2_2_97mer	shRNA	TGCTGTTGACAGTGAGCGATGCAGCTCAATCGAAAGCTTATAGTGAAGCCACAGATGTATAAGCTTTCGATTGAGCTGCAGTGCCTACTGCCTCGGA
Kdm3a_97mer	shRNA	TGCTGTTGACAGTGAGCGCCAGGAGATTACAATTCAACAATAGTGAAGCCACAGATGTATTGTTGAATTGTAATCTCCTGATGCCTACTGCCTCGGA
Kdm3b_97mer	shRNA	TGCTGTTGACAGTGAGCGCCACGATGAAGAAGTACTCAAATAGTGAAGCCACAGATGTATTTGAGTACTTCTTCATCGTGATGCCTACTGCCTCGGA
Kdm3a_fwd	qPCR	CAGCAACTCCATCTAGCAAGG
Kdm3a_rev	qPCR	TGTTCTCGGTACTTCAGGTTTTG
Kdm3b_fwd	qPCR	TGTGGTGTTGTGAGCCGTC
Kdm3b_rev	qPCR	TCTGGGATCTACTGACTTGACC
b2m_fwd	qPCR	TTCTGGTGCTTGTCTCACTGA
b2m_rev	qPCR	CAGTATGTTCGGCTTCCCATTC
